# Characterization of N distribution in different organs of winter wheat using UAV-based remote sensing

**DOI:** 10.1101/2022.11.02.514839

**Authors:** Falv Wang, Wei Li, Yi Liu, Weilong Qin, Longfei Ma, Yinghua Zhang, Zhencai Sun, Zhimin Wang, Fei Li, Kang Yu

## Abstract

Although unmanned aerial vehicle (UAV) remote sensing is widely used for high-throughput crop monitoring, few attempts have been made to assess nitrogen content (NC) at the organ level and its impact on nitrogen use efficiency (NUE). Also, little is known about the performance of UAV-based image texture features in crop nitrogen and NUE monitoring. In this study, eight flying missions were carried out throughout different stages of winter wheat (from the jointing stage to the stage 25 days after flowering) to acquire multispectral images. Forty-three multispectral vegetation indices (VIs) and forty texture features (TFs) were calculated from images and fed into the partial least squares regression (PLSR) and random forest (RF) regression models for predicting nitrogen-related indicators. Our main purposes were to (1) evaluate the potential of UAV-based images to predict NC in different organs of winter wheat and nitrogen agronomic efficiency (NAE); (2) compare the performances of VIs, TFs and the combination of them for nitrogen monitoring. The results showed that the correlation between different features (VIs and TFs) and NC in different organs varied between the vegetative and reproductive phases. Most of VIs were found to be positively correlated with NC, while most of the TFs were negatively correlated with NC. PLSR latent variables extracted from VIs and TFs explained 80% of the variations in NAE. However, no significant differences were found between VIs and TFs in their performance in predicting NC in different organs. This study demonstrated the promise of applying UAV-based imaging to estimate NC and NAE in different organs of winter wheat.
