## Supplementary Material S1-3 for "Characterization of N distribution in different organs of winter wheat using UAV-based remote sensing": Supplementary Material S2.xlsx

### Sheet: Sheet1
	leaf NC vs. VIs			stem NC vs. VIs			spike NC vs. VIs			plant NC vs. VIs				leaf NC vs. VIs			stem NC vs. VIs			spike NC vs. VIs			grain NC vs. VIs			plant NC vs. VIs
stage	VI	r		VI	r		VI	r		VI	r		stage	VI	r		VI	r		VI	r		VI	r		VI	r
vegetative growth stage	RGBVI	0.75974		MCARI	0.800539		MCARI2	-0.599554		RGBVI	0.746729		reproductive growth stage	GOSAVI	0.885844		MSR-REG	0.816773		DVI-REG	0.563002		RTVI-CORE	0.70834		CVI	0.767336
	GRVI	0.671094		GRVI	0.789868		LCI	0.479305		GRVI	0.73688			TVI	0.884895		NDRE	0.815687		CVI	0.556251		RDVI-REG	0.691146		MSR-REG	0.759185
	MTCI	0.651106		MSR	0.775336		CI-RED	0.477414		MCARI	0.711134			MSR	0.883275		RDVI-REG	0.808582		MSR-REG	0.548606		DVI-REG	0.686086		DVI-REG	0.757538
	SIPI	-0.645662		NDREI	0.770648		RVI	0.472089		NDREI	0.705823			RTVI-CORE	0.875793		CVI	0.804321		SAVI	0.547769		TVI	0.680383		RDVI-REG	0.746867
	NDREI	0.64231		WDRVI	0.76438		S-CCCI	0.468426		WDRVI	0.68864			RDVI	0.87321		CI-REG	0.80154		RDVI-REG	0.547304		CI-REG	0.678817		NDRE	0.744112
	NAVI	0.625112		GNDVI	0.762986		MNLI	0.467404		NAVI	0.687708			EVI	0.872784		DVI-REG	0.796941		NDRE	0.534669		GOSAVI	0.678317		CI-REG	0.728181
	NDVI	0.621112		RVI	0.762157		RTVI-CORE	0.46688		GARI	0.686711			CI-REG	0.872471		SR-REG	0.795766		RTVI-CORE	0.522116		SR-REG	0.676886		SR-REG	0.725879
	GARI	0.617523		CI-RED	0.761191		TVI	0.455389		NDVI	0.686556			GNDVI	0.87236		BNDVI	0.792128		CI-REG	0.518803		DVI	0.675789		BNDVI	0.70937
	WDRVI	0.608344		GARI	0.760997		OSAVI-REG	0.452506		MSR	0.679881			EVI2	0.870198		GNDVI	0.787991		SR-REG	0.515402		MSR-REG	0.675307		RTVI-CORE	0.706772
	MCARI	0.607475		NDVI	0.759188		SR-REG	0.452154		GNDVI	0.677948			SR-REG	0.869347		GOSAVI	0.785307		BNDVI	0.508328		EVI2	0.672201		GOSAVI	0.688961
	BNDVI	0.60371		BNDVI	0.758758		CI-REG	0.451567		BNDVI	0.676504			NDRE	0.869171		RTVI-CORE	0.780492		DVI	0.502986		NDRE	0.671223		CI-GREEN	0.688011
	GNDVI	0.596035		NAVI	0.757919		OSAVI	0.449132		SIPI	-0.664867			RDVI-REG	0.866634		EVI2	0.775078		GOSAVI	0.502217		EVI	0.670383		GNDVI	0.682828
	MSR	0.571223		NDRE	0.740463		DVI-GREEN	0.446845		RVI	0.659769			CI-GREEN	0.865987		DVI	0.770179		EVI2	0.49927		SAVI	0.670318		EVI2	0.673974
	TCARI	0.55445		CI-GREEN	0.740339		MTCI	0.446113		CI-RED	0.659519			NDREI	0.865133		EVI	0.766762		EVI	0.488484		MCARI1	0.660535		DVI	0.672879
	RVI	0.537835		MSR-REG	0.739789		SAVI-GREEN	0.445121		NDRE	0.634124			MCARI1	0.864005		RDVI	0.766344		GNDVI	0.484127		RDVI	0.653311		MCARI	0.662903
	CI-RED	0.536107		DVI-REG	0.730702		CI-GREEN	0.442415		MSR-REG	0.626574			DVI	0.862785		CI-GREEN	0.766282		MCARI1	0.484032		CI-GREEN	0.65113		EVI	0.658536
	NDRE	0.532979		RDVI-REG	0.724501		EVI	0.441127		CI-GREEN	0.623977			GARI	0.861736		MCARI1	0.764686		CI-GREEN	0.483824		CVI	0.649124		MCARI1	0.653924
	MSR-REG	0.517585		GOSAVI	0.724478		SAVI	0.440235		MTCI	0.619177			CI-RED	0.861152		NDREI	0.761872		MCARI	0.476974		CI-RED	0.644034		RVI	0.65216
	CI-GREEN	0.500636		RGBVI	0.721956		MSR	0.437918		DVI-REG	0.604413			RVI	0.860224		TVI	0.755166		TVI	0.475884		RVI	0.641358		WDRVI	0.651823
	OSAVI	0.486033		CI-REG	0.720198		MCARI1	0.437235		RDVI-REG	0.599373			MSR-REG	0.859685		GARI	0.752994		RDVI	0.474758		MSR	0.640339		CI-RED	0.651101
	RDVI-REG	0.485739		RDVI	0.716859		GOSAVI	0.436937		GOSAVI	0.59414			BNDVI	0.852019		NDVI	0.748032		RVI	0.455886		BNDVI	0.637506		RDVI	0.649763
	DVI-REG	0.483146		SR-REG	0.716622		EVI2	0.436785		CI-REG	0.594133			MCARI	0.845556		NAVI	0.741615		NDREI	0.455669		GNDVI	0.63368		NDREI	0.649242
	SAVI	0.482577		OSAVI-REG	0.715016		DVI-REG	0.434537		SR-REG	0.591939			NAVI	0.840601		RVI	0.737202		CI-RED	0.455234		WDRVI	0.62148		TVI	0.644905
	GOSAVI	0.479586		EVI2	0.709731		RDVI-REG	0.433933		RDVI	0.581903			NDVI	0.839714		CI-RED	0.736882		WDRVI	0.454238		MCARI	0.616547		MSR	0.627133
	RDVI	0.467627		SAVI-GREEN	0.706652		RDVI	0.433675		OSAVI-REG	0.578399			WDRVI	0.837137		MSR	0.736363		NDVI	0.441044		NDREI	0.607113		GARI	0.623653
	CI-REG	0.465562		DVI-GREEN	0.704179		DVI	0.431062		EVI2	0.569593			DVI-REG	0.833115		MCARI	0.733166		GARI	0.437492		GARI	0.595053		NDVI	0.619945
	SR-REG	0.465303		EVI	0.701577		MSR-REG	0.424259		SAVI-GREEN	0.567643			CVI	0.815909		WDRVI	0.715988		NAVI	0.428861		NDVI	0.59343		TCARI	-0.610958
	EVI2	0.451737		MCARI1	0.697289		MCARI	0.423361		DVI-GREEN	0.562986			SIPI	-0.727609		SIPI	-0.627092		S-CCCI	0.424676		NAVI	0.586662		NAVI	0.607885
	OSAVI-REG	0.449008		DVI	0.696804		NDRE	0.414286		EVI	0.555709			TCARI	-0.673104		TCARI	-0.601075		MNLI	0.424466		MNLI	0.567961		MNLI	0.582182
	SAVI-GREEN	0.447114		SIPI	-0.686646		GRVI	0.394445		DVI	0.554465			RGBVI	0.666697		MNLI	0.600316		TCARI	-0.419049		TCARI	-0.523513		S-CCCI	0.553537
	DVI-GREEN	0.44003		S-CCCI	0.675814		GNDVI	0.379928		MCARI1	0.550356			MNLI	0.625356		RGBVI	0.554921		MSR	0.417996		OSAVI	-0.487155		SAVI	0.512589
	DVI	0.437565		RTVI-CORE	0.667303		NDREI	0.375669		S-CCCI	0.535997			SAVI	0.531219		SAVI	0.52789		RGBVI	0.324955		SIPI	-0.477641		MTCI	0.467334
	EVI	0.430866		CVI	0.664295		BNDVI	0.371353		RTVI-CORE	0.515032			MTCI	0.47259		MTCI	0.498041		SIPI	-0.320157		RGBVI	0.435137		SIPI	-0.455084
	MCARI1	0.429078		TVI	0.66084		CVI	0.369768		CVI	0.511237			GRVI	0.42129		S-CCCI	0.419083		MCARI2	0.263129		S-CCCI	0.423616		RGBVI	0.451306
	S-CCCI	0.393716		MNLI	0.575417		WDRVI	0.366252		TVI	0.502808			OSAVI	-0.380152		MCARI2	0.299015		MTCI	0.256486		MCARI2	0.315385		MCARI2	0.315783
	CVI	0.381633		VARI	0.530306		NDVI	0.350116		TCARI	0.499293			MCARI2	0.36762		GRVI	0.294822		SAVI-GREEN	-0.230907		VARI	0.27215		VARI	0.264743
	RTVI-CORE	0.380425		MTCI	0.458376		GARI	0.347062		OSAVI	0.429621			VARI	0.364948		VARI	0.289988		OSAVI-REG	0.225008		LCI	0.208423		TCARI/OSAVI	-0.245313
	TVI	0.372537		TCARI	0.316717		NAVI	0.342865		SAVI	0.426397			S-CCCI	0.327668		OSAVI	-0.170492		VARI	0.213156		TCARI/OSAVI	0.205364		GRVI	0.223393
	TCARI/OSAVI	0.278797		MCARI2	0.246391		RGBVI	0.296658		MNLI	0.403979			LCI	0.307604		LCI	0.168971		DVI-GREEN	-0.203512		SAVI-GREEN	-0.194106		OSAVI-REG	0.152317
	MNLI	0.246423		OSAVI	0.237409		TCARI/OSAVI	-0.291288		VARI	0.360564			DVI-GREEN	0.24451		DVI-GREEN	0.133266		LCI	0.174648		DVI-GREEN	-0.166589		LCI	0.101086
	VARI	0.246064		SAVI	0.235258		TCARI	-0.288871		TCARI/OSAVI	0.206096			SAVI-GREEN	0.207195		TCARI/OSAVI	-0.0960342		GRVI	0.162378		MTCI	0.157882		OSAVI	-0.0886755
	LCI	-0.224482		LCI	0.10123		VARI	0.235506		LCI	-0.112555			TCARI/OSAVI	0.199927		SAVI-GREEN	0.0933786		OSAVI	-0.140925		GRVI	0.0808327		DVI-GREEN	0.036064
	MCARI2	-0.0944395		TCARI/OSAVI	0.0167715		SIPI	-0.206716		MCARI2	-0.0232649			OSAVI-REG	-0.0883163		OSAVI-REG	0.0769409		TCARI/OSAVI	-0.131198		OSAVI-REG	-0.0404918		SAVI-GREEN	-0.0050793
	leaf NC vs. TFs			stem NC vs. TFs			spike NC vs. TFs			plant NC vs. TFs				leaf NC vs. TFs			stem NC vs. TFs			spike NC vs. TFs			grain NC vs. TFs			plant NC vs. TFs
stage	TF	r		TF	r		TF	r		TF	r		stage	TF	r		TF	r		TF	r		TF	r		TF	r
vegetative growth stage	Reg_mean	-0.848107		G_cor	-0.842193		R_con	0.329938		Reg_mean	-0.869162		reproductive growth stage	R_ho	0.835958		G_mean	-0.809642		Reg_mean	-0.637739		G_mean	-0.578874		Reg_mean	-0.789549
	B_cor	-0.843699		G_mean	-0.802382		R_dis	0.322946		G_cor	-0.868102			R_dis	-0.833712		R_mean	-0.793179		B_cor	-0.594211		R_mean	-0.569378		G_mean	-0.788761
	B_mean	-0.834228		R_mean	-0.777509		R_en	0.322894		B_mean	-0.867156			R_con	-0.800104		B_mean	-0.782988		G_mean	-0.583335		B_mean	-0.558851		B_mean	-0.754055
	G_cor	-0.795423		B_mean	-0.764041		R_ho	-0.315012		B_cor	-0.866587			G_en	-0.781079		Reg_mean	-0.761425		B_mean	-0.581157		R_ho	0.534392		R_cor	-0.751918
	G_mean	-0.766118		Reg_mean	-0.729266		R_se	-0.307823		G_mean	-0.821465			R_en	-0.762059		R_cor	-0.723918		R_cor	-0.576649		R_dis	-0.532988		B_cor	-0.721292
	R_dis	-0.754431		R_con	-0.72246		R_var	0.288546		R_dis	-0.78762			R_mean	-0.756835		R_en	-0.72105		G_cor	-0.567719		Reg_mean	-0.525771		R_mean	-0.720525
	R_con	-0.751463		R_dis	-0.721299		R_mean	0.257664		R_con	-0.776402			G_con	-0.741994		R_ho	0.714083		Reg_cor	-0.564069		B_cor	-0.522276		N_mean	0.688264
	R_ho	0.72554		R_en	-0.713854		N_mean	-0.237397		R_ho	0.766677			G_ho	0.73893		R_dis	-0.706269		R_en	-0.544781		G_en	-0.510232		G_cor	-0.656524
	R_en	-0.712419		B_cor	-0.709723		B_var	0.230201		R_mean	-0.76255			Reg_en	-0.730359		B_cor	-0.680322		R_se	0.529684		G_ho	0.508896		Reg_cor	-0.642696
	R_se	0.710215		R_ho	0.708813		G_mean	0.229309		R_se	0.754803			G_dis	-0.716414		R_se	0.672243		R_mean	-0.525326		R_cor	-0.494207		R_en	-0.604758
	R_mean	-0.707502		R_se	0.697171		B_mean	0.212523		R_en	-0.741475			G_mean	-0.706658		R_con	-0.671886		R_con	-0.524886		G_con	-0.490955		R_se	0.594337
	B_en	-0.70429		N_mean	0.653467		B_cor	0.170434		B_en	-0.663895			B_mean	-0.685705		N_mean	0.628154		R_dis	-0.509683		R_con	-0.490923		R_ho	0.5446
	B_se	0.634456		R_var	-0.604242		G_se	-0.162194		R_var	-0.579106			G_se	0.68033		Reg_en	-0.610601		R_ho	0.492539		G_dis	-0.489781		R_dis	-0.528194
	B_con	-0.621926		Reg_cor	-0.60311		G_en	0.146058		B_se	0.561615			R_se	0.657248		Reg_se	0.574814		Reg_dis	-0.477745		R_en	-0.489039		N_cor	-0.493641
	B_dis	-0.600774		N_en	0.438443		G_cor	0.141561		B_con	-0.553987			Reg_se	0.656585		Reg_ho	0.574446		Reg_con	-0.466784		Reg_en	-0.484286		R_con	-0.485207
	G_con	-0.584163		N_se	-0.435652		B_en	0.12147		B_ho	0.552287			Reg_ho	0.60174		G_cor	-0.568066		Reg_se	0.459347		Reg_se	0.421991		Reg_en	-0.484814
	R_var	-0.583791		B_en	-0.432644		B_se	-0.115873		B_dis	-0.552			R_cor	-0.586039		Reg_cor	-0.550577		B_var	-0.44882		G_se	0.41986		Reg_ho	0.481689
	B_ho	0.576907		B_var	-0.381464		R_cor	0.113604		Reg_cor	-0.544456			Reg_mean	-0.57523		G_con	-0.526736		Reg_ho	0.444381		R_se	0.419515		Reg_se	0.476067
	G_en	-0.565117		B_se	0.379283		G_con	0.105172		G_con	-0.539037			B_ho	0.53323		G_en	-0.513585		Reg_en	-0.432846		Reg_ho	0.384718		B_var	-0.438514
	G_dis	-0.547794		R_cor	-0.348843		G_dis	0.0956142		N_en	0.516417			B_cor	-0.530907		G_dis	-0.495092		N_mean	0.425575		N_mean	0.360961		R_var	-0.435213
	N_en	0.531188		B_con	-0.324974		Reg_en	-0.092368		G_en	-0.513824			B_con	-0.516373		G_ho	0.477535		B_en	-0.420787		Reg_cor	-0.345909		Reg_dis	-0.422219
	G_se	0.505552		G_en	-0.319528		Reg_ho	0.0916233		N_mean	0.503181			B_en	-0.514452		Reg_dis	-0.465959		N_cor	-0.408866		G_cor	-0.293055		Reg_con	-0.416903
	N_se	-0.484086		B_dis	-0.317583		Reg_var	0.0872898		G_var	-0.498903			N_mean	0.480969		Reg_con	-0.459968		B_se	0.392938		Reg_con	-0.269541		G_con	-0.318728
	G_ho	0.475175		G_con	-0.311825		Reg_se	0.0865964		G_dis	-0.491321			B_dis	-0.454922		G_se	0.423226		N_var	-0.392578		B_ho	0.248094		G_en	-0.315809
	G_var	-0.466993		B_ho	0.305662		Reg_dis	-0.0720263		N_se	-0.489249			Reg_dis	-0.39342		B_en	-0.375277		B_con	-0.379279		Reg_dis	-0.24609		G_dis	-0.286874
	N_con	0.451419		Reg_se	-0.289804		G_ho	-0.0712106		G_ho	0.442389			Reg_con	-0.389793		N_cor	-0.370899		R_var	-0.376571		B_en	-0.243572		G_ho	0.259819
	Reg_cor	-0.448034		N_cor	-0.281849		Reg_mean	0.0637608		G_se	0.415998			G_cor	-0.38098		B_var	-0.359617		B_dis	-0.343635		N_cor	-0.223858		B_en	-0.246143
	N_dis	0.418673		N_con	0.281389		N_se	0.0592285		N_con	0.400655			B_se	0.363318		B_con	-0.359168		G_var	-0.334196		B_con	-0.217599		G_se	0.239191
	N_mean	0.396666		Reg_var	-0.275111		N_cor	-0.056466		N_dis	0.372276			Reg_cor	-0.293456		R_var	-0.350868		Reg_var	-0.324337		B_var	-0.21371		G_var	-0.205448
	Reg_con	0.384194		Reg_en	0.274845		Reg_con	-0.0562804		Reg_con	0.363448			Reg_var	-0.243457		B_ho	0.345906		B_ho	0.308907		B_dis	-0.197718		B_con	-0.185589
	Reg_se	-0.380211		N_dis	0.269563		B_con	0.0501616		B_var	-0.352003			B_var	-0.179071		B_dis	-0.314258		N_con	-0.287249		Reg_var	-0.180277		B_ho	0.175155
	B_var	-0.359385		G_var	-0.268135		N_en	-0.0492974		Reg_se	-0.350673			N_var	-0.170026		Reg_var	-0.262589		N_ho	0.248312		G_var	-0.157878		Reg_var	-0.165743
	N_ho	-0.348962		G_dis	-0.254797		G_var	0.0441311		Reg_var	-0.323756			G_var	-0.169178		B_se	0.252461		N_se	0.246619		R_var	-0.145108		B_dis	-0.160709
	Reg_en	0.346372		N_ho	-0.239486		Reg_cor	-0.0187275		Reg_en	0.310317			N_cor	-0.158382		N_var	-0.201745		N_dis	-0.245404		N_var	-0.116526		B_se	0.159826
	Reg_dis	0.343734		G_se	0.223703		B_dis	0.0150005		N_ho	-0.306041			R_var	-0.108652		G_var	-0.187235		N_en	-0.202802		B_se	0.114836		N_ho	0.119097
	R_cor	-0.301246		G_ho	0.221952		N_var	-0.0125282		Reg_dis	0.301388			N_se	0.0789103		N_ho	0.144661		G_con	-0.201012		N_dis	0.0664037		N_var	-0.101336
	N_cor	-0.243007		Reg_con	0.20249		N_ho	0.00785812		R_cor	-0.284629			N_ho	0.0714345		N_con	-0.0926859		G_en	-0.147438		N_con	0.0420242		N_con	-0.0584462
	Reg_var	-0.226216		N_var	0.156579		N_con	0.00735069		N_cor	-0.23847			N_en	-0.0425679		N_dis	-0.0760425		G_dis	-0.13622		N_se	-0.0409022		N_dis	-0.0557764
	Reg_ho	-0.195222		Reg_dis	0.152914		N_dis	0.0043402		N_var	0.192115			N_con	-0.0163617		N_se	0.0720498		G_se	0.111169		N_en	-0.0199246		N_en	-0.038617
	N_var	0.123577		Reg_ho	-0.0364054		B_ho	-0.00338365		Reg_ho	-0.114878			N_dis	0.0146083		N_en	-0.0612577		G_ho	0.0646767		N_ho	-0.00313487		N_se	0.0341347
